# Neonicotinoid and pyrethroid combination: A tool to manage insecticide resistance in malaria vectors? Insights from experimental evolution

**DOI:** 10.1101/2021.06.09.447494

**Authors:** Marius Gonse Zoh, Jean-Marc Bonneville, Jordan Tutagana, Frederic Laporte, Behi K. Fodjo, Chouaibou S. Mouhamadou, Christabel Sadia, Justin McBeath, Frederic Schmitt, Sebastian Horstmann, Stephane Reynaud, Jean-Philippe David

## Abstract

**Background:** The introduction of neonicotinoids for managing insecticide resistance in mosquitoes is of high interest as they interact with a biochemical target not previously used in public health. In this concern, Bayer developed a combination of the neonicotinoid clothianidin and the pyrethroid deltamethrin (brand name Fludora® Fusion) as a new vector control tool. Although this combination proved to be efficient against pyrethroid-resistant mosquitoes, its ability to prevent the selection of pyrethroid and neonicotinoid resistance alleles was not investigated. In this context, the objective of this work was to study the dynamics and the molecular mechanisms of resistance of *An. gambiae* to the separated or combined components of this combination. A field-derived *An. gambiae* line carrying resistance alleles to multiple insecticides at low frequencies was used as a starting for 33 successive generations of controlled selection. Resistance levels to each insecticide and target site mutation frequencies were monitored throughout the selection process. Cross resistance to other public health insecticides were also investigated. RNA-seq was used to compare gene transcription variations and polymorphisms across all lines.

**Results:** This study confirmed the potential of this insecticide combination to impair the selection of resistance as compared to its two separated components. Deltamethrin selection led to the rapid enrichment of the kdr L1014F target-site mutation while clothianidin selection led to the over-transcription of multiple cytochrome P450s including some showing high homology with the ones conferring neonicotinoid resistance in other insects. A strong selection signature associated with clothianidin selection was observed on a cytochrome P450 gene cluster previously associated with resistance. Within this cluster, the gene *CYP6M1* showed the highest selection signature together with a transcription profile supporting a role in clothianidin resistance. Modelling the impact of point mutations selected by clothianidin on CYP6M1 protein structure suggested that the selection of variants affecting its active site can enhance clothianidin metabolism.

**Conclusions:** In the context of the recent deployment of neonicotinoids for mosquito control and their frequent usage in agriculture, the present study highlights the benefit of combining them with other insecticides for preventing the selection of resistance and sustaining vector control activities.
