## Additional file 7 for "Neonicotinoid and pyrethroid combination: A tool to manage insecticide resistance in malaria vectors? Insights from experimental evolution"

### Sheet: Feuil1
	Species	Gene name	References	Degree of evidence	An. gambiae orthologs (BlastP score)
	Drosophila melanogaster	CYP6G1	Joußen et al 2008; Sparks et al 2012; Le Goff et al 2003	Confers resistance to neonicotinoids in transgenic flies, metabolizes imidacloprid	CYP6P1 (320), CYP6P4 (318), CYP6P3 (315), CYP6M3 (312), CYP6Y2 (300)
		CYP12D1	Le Goff et al 2003	Confers resistance to neonicotinoids in transgenic flies	CYP12F1 (372)
		CYP6A8	Le Goff et al 2003	Confers resistance to neonicotinoids in transgenic flies	CYP6M4 (460), CYP6M3 (459), CYP6Y1 (456), CYP6P4 (446), CYP6Y2 (428), CYP6M1 (425), CYP6P3 (416), CYP6P1 (390) CYP6AA2 (373), CYP6Z2 (302), CYP6Z3 (300)
	Bemisia tabaci	CYP6CM1	Karunker et al 2009	Confers resistance to neonicotinoids, metabolizes imidacloprid	CYP6M3 (309)
	Myzus persicae	CYP6CY3	Bass et al 2013	Confers resistance to neonictoninoids in transgenic flies, metabolizes imidacloprid in vitro	CYP6M4 (376), CYP6Y1 (373), CYP6M3 (354), CYP6Y2 (353), CYP6P3 (351), CYP6P4 (350), CYP6M1 (342), CYP6AA2 (313), CYP6P1 (304)
	Nilaparvata lugens	CYP6ER1	Pang et al 2016, Bao et al 2016, Hamada et al 2020,	Confers resistance to neonicotinoids in transgenic flies, metabolizes imidacloprid in vitro	CYP6M3 (313), CYP6P4 (301)
		CYP6AY1	Bao et al 2016	Confers resistance to neonicotinoids, metabolizes imidacloprid in vitro	CYP6M3 (385), CYP6M4 (385)
	Aedes aegypti	CYP6BB2	Riaz et al 2012	Associated with resistance to neonicotinoids and imidacloprid metabolism	CYP6P4 (576), CYP6P3 (554), CYP6P1 (498), CYP6M3 (469), CYP6M4 (450), CYP6Y2 (414), CYP6Y1 (406), CYP6M1 (390), CYP6AA2 (372), CYP6Z2 (322), CYP6Z3 (310), CYP6Z1 (304)
		CYP6N12	Riaz et al 2012	Associated with resistance to neonicotinoids and imidacloprid metabolism	CYP6M3 (588), CYP6M4 (561), CYP6Y1 (523), CYP6Y2 (520), CYP6M1 (516), CYP6P4 (510), CYP6P3 (489), CYP6P1 (452), CYP6AA2 (416), CYP6Z2 (352), CYP6Z3 (347), CYP6Z1 (339)
