## Additional file 8 for "Neonicotinoid and pyrethroid combination: A tool to manage insecticide resistance in malaria vectors? Insights from experimental evolution"

### Sheet: suppl table qPCR primers
Supplementary Table 2. Primers used for RT-qPCR.
Target gene	Forward primer (5' to 3')	Reverse primer (5' to 3')	Product lenght (bp)
RPS7 (AGAP010592)*	TTCAACAACAAGAAGGCGATCA	ACGGGTCTGTACCTTCTGGA	149
CYP6M1 (AGAP008209)	TTTTGAAAGAATCCCTACGCAAG	GCTCGGGAAATAGACTCGCA	162
CYP6M2 (AGAP008212)	GCACAACGGAGAGATGTCGT	TGCGCAGTGATTCATTAAGAATTTG	77
CYP6M3 (AGAP008213)	GAGACATCTTCCACGCTGCT	TGCGAAGACTCTCCTTCAGT	178
* housekeeping gene used normalization
